# Targeted and selective knockout of the TLQP-21 neuropeptide unmasks its unique role in energy homeostasis

**DOI:** 10.1101/2023.03.23.532619

**Authors:** Bhavani S. Sahu, Maria Razzoli, Seth McGonigle, Jean Pierre Pallais, Megin E. Nguyen, Masato Sadahiro, Cheng Jiang, Wei-Jye Lin, Kevin A. Kelley, Pedro Rodriguez, Rachel Mansk, Cheryl Cero, Giada Caviola, Paola Palanza, Loredana Rao, Megan Beetch, Emilyn Alejandro, Yuk Y. Sham, Andrea Frontini, Stephen R. Salton, Alessandro Bartolomucci

## Abstract

Pro-peptide precursors are processed into biologically active peptide hormones or neurotransmitters, each playing an essential role in physiology and disease. Genetic loss of function of a pro-peptide precursor results in the simultaneous ablation of all biologically-active peptides within that precursor, often leading to a composite phenotype that can be difficult to align with the loss of specific peptide components. Due to this biological constraint and technical limitations, mice carrying the selective ablation of individual peptides encoded by pro-peptide precursor genes, while leaving the other peptides unaffected, have remained largely unaddressed. Here, we developed and characterized a mouse model carrying the selective knockout of the TLQP-21 neuropeptide (ΔTLQP-21) encoded by the *Vgf* gene. To achieve this goal, we used a knowledge-based approach by mutating a codon in the *Vgf* sequence leading to the substitution of the C-terminal Arginine of TLQP-21, which is the pharmacophore as well as an essential cleavage site from its precursor, into Alanine (R_21_→A). We provide several independent validations of this mouse, including a novel in-gel digestion targeted mass spectrometry identification of the unnatural mutant sequence, exclusive to the mutant mouse. ΔTLQP-21 mice do not manifest gross behavioral and metabolic abnormalities and reproduce well, yet they have a unique metabolic phenotype characterized by a temperature-dependent resistance to diet-induced obesity and activation of the brown adipose tissue.
