## Supplementary Table 1 for "Targeted and selective knockout of the TLQP-21 neuropeptide unmasks its unique role in energy homeostasis"

### Sheet: ST1
C3	Accession	Motif	Organism	Family	Order		C3aR1	Accession	Motif	Organism	Family	Order		VGF	Accession	Motif	Organism	Family	Order
	XP_002927812	GLAR	Ailuropoda melanoleuca	0	Carnivora			XP_019665386	DHVS	Ailuropoda melanoleuca	0	Carnivora			XP_034525424	DPSD	Ailuropoda melanoleuca	0	Carnivora
	XP_019657450	LLGT	Ailuropoda melanoleuca	0	Carnivora			XP_034354462	GLAR	Arvicanthis niloticus	Muridae	Rodentia			XP_034345918	PPAR	Arvicanthis niloticus	Muridae	Rodentia
	XP_034354462	GLAR	Arvicanthis niloticus	Muridae	Rodentia			XP_038173710	GLAR	Arvicola amphibius	Cricetidae	Rodentia			XP_038200606	PPAR	Arvicola amphibius	Cricetidae	Rodentia
	XP_038173710	GLAR	Arvicola amphibius	Cricetidae	Rodentia			XP_036722359	DHVS	Balaenoptera musculus	Balaenopteridae	Artiodactyla			XP_036680415	PPSS	Balaenoptera musculus	Balaenopteridae	Artiodactyla
	XP_036702147	ELAR	Balaenoptera musculus	Balaenopteridae	Artiodactyla			NP_001077221	DHVS	Bos taurus	Bovidae	Artiodactyla			XP_015316034	PPSR	Bos taurus	Bovidae	Artiodactyla
	NP_001035559	ELAR	Bos taurus	Bovidae	Artiodactyla			XP_006042733	DHVS	Bubalus bubalis	Bovidae	Artiodactyla			XP_044792174	PPSR	Bubalus bubalis	Bovidae	Artiodactyla
	XP_006045164	ELAR	Bubalus bubalis	Bovidae	Artiodactyla			XP_009001796	DHVS	Callithrix jacchus	0	Primates			XP_035136562	PPSR	Callithrix jacchus	0	Primates
isoform	XP_006044496	LLGT	Bubalus bubalis	Bovidae	Artiodactyla			XP_025718544	DHVS	Callorhinus ursinus	0	Carnivora			XP_025720407	PPSH	Callorhinus ursinus	0	Carnivora
	XP_035139768	GLAR	Callithrix jacchus	0	Primates			XP_010989113	DHVS	Camelus dromedarius	Camelidae	Artiodactyla			XP_010982358	PPSR	Camelus dromedarius	Camelidae	Artiodactyla
	XP_025716807	GLAR	Callorhinus ursinus	0	Carnivora			XP_014421046	DHVS	Camelus ferus	Camelidae	Artiodactyla			XP_032315535	PPSR	Camelus ferus	Camelidae	Artiodactyla
	XP_031292928	GLAR	Camelus dromedarius	Camelidae	Artiodactyla			XP_025327797	DPVS	Canis lupus dingo	0	Carnivora			XP_025281735	PPSH	Canis lupus dingo	0	Carnivora
	XP_032321640	GLAR	Camelus ferus	Camelidae	Artiodactyla			XP_038295022	DPVS	Canis lupus familiaris	0	Carnivora			XP_038523923	PPSH	Canis lupus familiaris	0	Carnivora
	XP_025313027	GLAR	Canis lupus dingo	0	Carnivora			XP_020014919	DHVS	Castor canadensis	Castoridae	Rodentia			XP_020029280	PPSR	Castor canadensis	Castoridae	Rodentia
	XP_038284790	GLAR	Canis lupus familiaris	0	Carnivora			NP_001166589	DHVS	Cavia porcellus	Caviidae	Rodentia			XP_013007992	PPSR	Cavia porcellus	Caviidae	Rodentia
isoform	XP_038284609	LLGT	Canis lupus familiaris	0	Carnivora			XP_017367798	DHVS	Cebus imitator	0	Primates			XP_037596208	PPSR	Cebus imitator	0	Primates
	XP_020038664	GLAR	Castor canadensis	Castoridae	Rodentia			XP_011920061	DHVF	Cercocebus atys	0	Primates			XP_011931936	PPSR	Cercocebus atys	0	Primates
	NP_001166374	GLAR	Cavia porcellus	Caviidae	Rodentia			XP_043297220	DHVS	Cervus canadensis	Cervidae	Artiodactyla			XP_043312028	PPSR	Cervus canadensis	Cervidae	Artiodactyla
	XP_017383774	GLAR	Cebus imitator	0	Primates			XP_043738136	DHVS	Cervus elaphus	Cervidae	Artiodactyla			XP_043771014	PPSR	Cervus elaphus	Cervidae	Artiodactyla
	XP_011884141	RLGT	Cercocebus atys	0	Primates			XP_007965680	DHVF	Chlorocebus sabaeus	0	Primates			XP_008016664	PPSR	Chlorocebus sabaeus	0	Primates
	XP_043322320	ELAR	Cervus canadensis	Cervidae	Artiodactyla			XP_006875554	DHIS	Chrysochloris asiatica	0	Afrosoricida			XP_006859720	PPPR	Chrysochloris asiatica	0	Afrosoricida
	XP_043767710	ELAR	Cervus elaphus	Cervidae	Artiodactyla			XP_011808983	DHVF	Colobus angolensis palliatus	0	Primates			XP_011815437	PPSR	Colobus angolensis palliatus	0	Primates
	XP_037850422	GLAR	Chlorocebus sabaeus	0	Primates			XP_004692633	DSVS	Condylura cristata	0	Eulipotyphla			XP_004688315	PPSR	Condylura cristata	0	Eulipotyphla
	XP_006869073	GLAR	Chrysochloris asiatica	0	Afrosoricida			XP_027284595	DYVS	Cricetulus griseus	Cricetidae	Rodentia			XP_016824703	PPAR	Cricetulus griseus	Cricetidae	Rodentia
	XP_011810349	RLGT	Colobus angolensis palliatus	0	Primates			XP_022433203	DHVS	Delphinapterus leucas	Monodontidae	Artiodactyla			XP_030619562	PPSS	Delphinapterus leucas	Monodontidae	Artiodactyla
	XP_004689349	GLAR	Condylura cristata	0	Eulipotyphla			XP_012879018	DLFS	Dipodomys ordii	Heteromyidae	Rodentia			XP_012887190	PPSR	Dipodomys ordii	Heteromyidae	Rodentia
	XP_027272591	GLAR	Cricetulus griseus	Cricetidae	Rodentia			XP_042557470	DLFS	Dipodomys spectabilis	Heteromyidae	Rodentia			XP_042542418	PPSR	Dipodomys spectabilis	Heteromyidae	Rodentia
	XP_022412952	ELAR	Delphinapterus leucas	Monodontidae	Artiodactyla			XP_043824672	DNLS	Dromiciops gliroides	0	Microbiotheria			XP_043857800	QPSR	Dromiciops gliroides	0	Microbiotheria
	XP_012878275	GLAR	Dipodomys ordii	Heteromyidae	Rodentia			XP_045151948	DHVV	Echinops telfairi	0	Afrosoricida			XP_004705668	LAPR	Echinops telfairi	0	Afrosoricida
	XP_042552973	GLAR	Dipodomys spectabilis	Heteromyidae	Rodentia			XP_027999689	DSVS	Eptesicus fuscus	0	Chiroptera			XP_028001072	PPSR	Eptesicus fuscus	0	Chiroptera
	XP_043842630	NLSR	Dromiciops gliroides	0	Microbiotheria			XP_001498732	DHVS	Equus caballus	0	Perissodactyla			XP_023511147	PPLH	Equus caballus	0	Perissodactyla
	XP_004714292	DLAR	Echinops telfairi	0	Afrosoricida			XP_008563479	DHVS	Galeopterus variegatus	0	Dermoptera			XP_008587703	PLSR	Galeopterus variegatus	0	Dermoptera
	XP_008159590	GLAR	Eptesicus fuscus	0	Chiroptera			XP_030690383	DHVS	Globicephala melas	Delphinidae	Artiodactyla			XP_030727963	PPSS	Globicephala melas	Delphinidae	Artiodactyla
	XP_001915589	GLAR	Equus caballus	0	Perissodactyla			XP_035972466	DHVS	Halichoerus grypus	0	Carnivora			XP_035934707	PPSH	Halichoerus grypus	0	Carnivora
	XP_008581904	GLAR	Galeopterus variegatus	0	Dermoptera			XP_004869580	DCVS	Heterocephalus glaber	Heterocephalidae	Rodentia			XP_021110134	SPSR	Heterocephalus glaber	Heterocephalidae	Rodentia
	XP_030735316	ELAR	Globicephala melas	Delphinidae	Artiodactyla			NP_001313406	DHVC	Homo sapiens	0	Primates			XP_011514851	PPSR	Homo sapiens	0	Primates
	XP_035922015	GLAR	Halichoerus grypus	0	Carnivora			XP_032015435	DHVS	Hylobates moloch	0	Primates			XP_032612000	PPSR	Hylobates moloch	0	Primates
	XP_004865688	GLAR	Heterocephalus glaber	Heterocephalidae	Rodentia			XP_005341779	DNVA	Ictidomys tridecemlineatus	Sciuridae	Rodentia			XP_040134654	PPSR	Ictidomys tridecemlineatus	Sciuridae	Rodentia
	NP_000055.2	GLAR	Homo sapiens	0	Primates			XP_026948994	DHVS	Lagenorhynchus obliquidens	Delphinidae	Artiodactyla			XP_026981849	PPSS	Lagenorhynchus obliquidens	Delphinidae	Artiodactyla
	XP_032025330	GLAR	Hylobates moloch	0	Primates			XP_045410355	DHVS	Lemur catta	0	Primates			XP_045397448	PPSR	Lemur catta	0	Primates
	XP_040146500	GLAR	Ictidomys tridecemlineatus	Sciuridae	Rodentia			XP_032730561	DYVS	Lontra canadensis	0	Carnivora			XP_032728410	PPSH	Lontra canadensis	0	Carnivora
	XP_026941517	ELAR	Lagenorhynchus obliquidens	Delphinidae	Artiodactyla			XP_005570092	DHVF	Macaca fascicularis	0	Primates			XP_045245540	PPSR	Macaca fascicularis	0	Primates
	XP_045404561	GLAR	Lemur catta	0	Primates			XP_001113373	DHVF	Macaca mulatta	0	Primates			XP_028701449	PPSR	Macaca mulatta	0	Primates
	XP_032739661	GLAR	Lontra canadensis	0	Carnivora			XP_017507801	DHVS	Manis javanica	0	Pholidota			XP_036854638	PPFR	Manis javanica	0	Pholidota
	XP_005587776	GLAR	Macaca fascicularis	0	Primates			XP_036765831	DHVS	Manis pentadactyla	0	Pholidota			XP_036760430	PPSR	Manis pentadactyla	0	Pholidota
	XP_014978315	RLGT	Macaca mulatta	0	Primates			XP_046295984	DNVA	Marmota monax	Sciuridae	Rodentia			XP_046283043	PPSR	Marmota monax	Sciuridae	Rodentia
	XP_036873922	GLAR	Manis javanica	0	Pholidota			XP_031239177	DHMS	Mastomys coucha	Muridae	Rodentia			XP_031194163	PPAR	Mastomys coucha	Muridae	Rodentia
	XP_036746741	GLAR	Manis pentadactyla	0	Pholidota			XP_045867117	DHVS	Meles meles	0	Carnivora			XP_045848504	PPSH	Meles meles	0	Carnivora
	XP_046299873	GLAR	Marmota monax	Sciuridae	Rodentia			XP_021505671	DQVS	Meriones unguiculatus	Muridae	Rodentia			XP_021519756	GPAR	Meriones unguiculatus	Muridae	Rodentia
	XP_031203980	GLAR	Mastomys coucha	Muridae	Rodentia			XP_005066088	DHMS	Mesocricetus auratus	Cricetidae	Rodentia			XP_021088841	PPAR	Mesocricetus auratus	Cricetidae	Rodentia
	XP_045845691	GLAR	Meles meles	0	Carnivora			XP_012616120	DHVS	Microcebus murinus	0	Primates			XP_012614728	PPSR	Microcebus murinus	0	Primates
	XP_021487496	GLAR	Meriones unguiculatus	Muridae	Rodentia			XP_026643836	DHIS	Microtus ochrogaster	Cricetidae	Rodentia			XP_026642398	TPAR	Microtus ochrogaster	Cricetidae	Rodentia
	XP_040593026	GLAR	Mesocricetus auratus	Cricetidae	Rodentia			XP_041535445	DHIS	Microtus oregoni	Cricetidae	Rodentia			XP_041504990	TPAR	Microtus oregoni	Cricetidae	Rodentia
	XP_020139406	GLAR	Microcebus murinus	0	Primates			XP_016077238	DHVS	Miniopterus natalensis	0	Chiroptera			XP_016054534	PPSR	Miniopterus natalensis	0	Chiroptera
	XP_005371201	GLAR	Microtus ochrogaster	Cricetidae	Rodentia			XP_034884190	DHVS	Mirounga leonina	0	Carnivora			XP_034844440	PPLH	Mirounga leonina	0	Carnivora
	XP_041525633	GLAR	Microtus oregoni	Cricetidae	Rodentia			XP_036107275	DHVS	Molossus molossus	0	Chiroptera			XP_036136419	PPSR	Molossus molossus	0	Chiroptera
	XP_016053478	GLAR	Miniopterus natalensis	0	Chiroptera			XP_029062435	DHVS	Monodon monoceros	Monodontidae	Artiodactyla			XP_029075315	PPSS	Monodon monoceros	Monodontidae	Artiodactyla
	XP_016063335	LLGT	Miniopterus natalensis	0	Chiroptera			XP_021021507	DHMS	Mus caroli	Muridae	Rodentia			XP_029332917	PPAR	Mus caroli	Muridae	Rodentia
	XP_034852336	GLAR	Mirounga leonina	0	Carnivora			NP_033909.1	DHMS	Mus musculus	Muridae	Rodentia			XP_036021134	PPAR	Mus musculus	Muridae	Rodentia
	XP_036097044	ELAR	Molossus molossus	0	Chiroptera			XP_021047075	DHMS	Mus pahari	Muridae	Rodentia			XP_029389348	PPAR	Mus pahari	Muridae	Rodentia
	XP_029071635	ELAR	Monodon monoceros	Monodontidae	Artiodactyla			XP_032204774	DHVS	Mustela erminea	0	Carnivora			XP_032183116	PPSH	Mustela erminea	0	Carnivora
	XP_029074453	LLGT	Monodon monoceros	Monodontidae	Artiodactyla			XP_004766662	DYMS	Mustela putorius furo	0	Carnivora			XP_004761642	PPSH	Mustela putorius furo	0	Carnivora
	XP_021041791	GLAR	Mus caroli	Muridae	Rodentia			XP_048300243	DHIA	Myodes glareolus	Cricetidae	Rodentia			XP_048289870	PPAR	Myodes glareolus	Cricetidae	Rodentia
	NP_033908.2	GLAR	Mus musculus	Muridae	Rodentia			XP_029415676	DHIS	Nannospalax galili	Spalacidae	Rodentia			XP_017653431	SPSR	Nannospalax galili	Spalacidae	Rodentia
	XP_021073591	GLAR	Mus pahari	Muridae	Rodentia			XP_044083013	DYVS	Neogale vison	0	Carnivora			XP_044088753	PPSH	Neogale vison	0	Carnivora
	XP_032164175	GLAR	Mustela erminea	0	Carnivora			XP_021546319	DHVS	Neomonachus schauinslandi	0	Carnivora			XP_021548126	PPSH	Neomonachus schauinslandi	0	Carnivora
	XP_004771658	GLAR	Mustela putorius furo	0	Carnivora			XP_012357845	DHVS	Nomascus leucogenys	0	Primates			XP_012351669	PPSR	Nomascus leucogenys	0	Primates
	XP_012909632	LLGT	Mustela putorius furo	0	Carnivora			XP_040834784	DHLS	Ochotona curzoniae	0	Lagomorpha			XP_040829754	PPSR	Ochotona curzoniae	0	Lagomorpha
	XP_048283429	GLAR	Myodes glareolus	Cricetidae	Rodentia			XP_004596476	DHLS	Ochotona princeps	0	Lagomorpha			XP_004587015	PPSR	Ochotona princeps	0	Lagomorpha
	XP_008835121	GLAR	Nannospalax galili	Spalacidae	Rodentia			XP_004647186	DCVS	Octodon degus	Octodontidae	Rodentia			XP_004630534	PPSR	Octodon degus	Octodontidae	Rodentia
	XP_044110352	GLAR	Neogale vison	0	Carnivora			XP_004407672	DHVS	Odobenus rosmarus divergens	0	Carnivora			XP_004399111	PPSH	Odobenus rosmarus divergens	0	Carnivora
	XP_021561126	GLAR	Neomonachus schauinslandi	0	Carnivora			XP_004279143	DHVS	Orcinus orca	Delphinidae	Artiodactyla			XP_033282296	PPSS	Orcinus orca	Delphinidae	Artiodactyla
	XP_030663726	GLAR	Nomascus leucogenys	0	Primates			XP_042636377	DHVS	Orycteropus afer afer	0	Tubulidentata			XP_007938188	PPPR	Orycteropus afer afer	0	Tubulidentata
	XP_040846608	SLAR	Ochotona curzoniae	0	Lagomorpha			XP_008258007	DHLS	Oryctolagus cuniculus	0	Lagomorpha			XP_051693967	PPSR	Oryctolagus cuniculus	0	Lagomorpha
	XP_004595925	SLAR	Ochotona princeps	0	Lagomorpha			XP_040091017	DHVS	Oryx dammah	Bovidae	Artiodactyla			XP_040117922	SLSR	Oryx dammah	Bovidae	Artiodactyla
	XP_023572801	GLAR	Octodon degus	Octodontidae	Rodentia			XP_023372882	DQVS	Otolemur garnettii	0	Primates			XP_012663342	PPSR	Otolemur garnettii	0	Primates
	XP_004395334	GLAR	Odobenus rosmarus divergens	0	Carnivora			XP_004006952	DHVS	Ovis aries	Bovidae	Artiodactyla			XP_011960235	SLSR	Ovis aries	Bovidae	Artiodactyla
	XP_004277324	ELAR	Orcinus orca	Delphinidae	Artiodactyla			XP_003811847	DHVC	Pan paniscus	0	Primates			XP_034820532	PPSR	Pan paniscus	0	Primates
	XP_033256934	LLGT	Orcinus orca	Delphinidae	Artiodactyla			XP_001167161	DHVC	Pan troglodytes	0	Primates			XP_009441826	PPSR	Pan troglodytes	0	Primates
	XP_007952673	GLAR	Orycteropus afer afer	0	Tubulidentata			XP_042849691	DHVC	Panthera tigris	0	Carnivora			XP_042827884	PPSH	Panthera tigris	0	Carnivora
	XP_051687434	GLAR	Oryctolagus cuniculus	0	Lagomorpha			XP_003905980	DHVF	Papio anubis	0	Primates			XP_009201011	PPSR	Papio anubis	0	Primates
	XP_008248971	LLGT	Oryctolagus cuniculus	0	Lagomorpha			XP_042129992	DNMS	Peromyscus maniculatus bairdii	Cricetidae	Rodentia			XP_042123977	PPAR	Peromyscus maniculatus bairdii	Cricetidae	Rodentia
	XP_040092170	ELAR	Oryx dammah	Bovidae	Artiodactyla			XP_032246785	DHVS	Phoca vitulina	0	Carnivora			XP_032286811	PPSH	Phoca vitulina	0	Carnivora
	XP_003798046	GLAR	Otolemur garnettii	0	Primates			XP_032500530	DHVS	Phocoena sinus	Phocoenidae	Artiodactyla			XP_032462950	PPSS	Phocoena sinus	Phocoenidae	Artiodactyla
	XP_027825575	ELAR	Ovis aries	Bovidae	Artiodactyla			XP_035875301	DHVS	Phyllostomus discolor	0	Chiroptera			XP_028381740	PSSR	Phyllostomus discolor	0	Chiroptera
	XP_042105842	LLGT	Ovis aries	Bovidae	Artiodactyla			XP_045695621	DHVS	Phyllostomus hastatus	0	Chiroptera			XP_045675513	PSSR	Phyllostomus hastatus	0	Chiroptera
	XP_034802768	GLAR	Pan paniscus	0	Primates			XP_007118896	DHVS	Physeter catodon	Physeteridae	Artiodactyla			XP_023974184	PPSS	Physeter catodon	Physeteridae	Artiodactyla
	XP_024207219	GLAR	Pan troglodytes	0	Primates			XP_023048179	DHVF	Piliocolobus tephrosceles	0	Primates			XP_023050255	PPSR	Piliocolobus tephrosceles	0	Primates
	XP_042833888	GLAR	Panthera tigris	0	Carnivora			XP_036314104	DSVA	Pipistrellus kuhlii	0	Chiroptera			XP_036266202	PPSR	Pipistrellus kuhlii	0	Chiroptera
	XP_031514924	GLAR	Papio anubis	0	Primates			XP_012493325	DHVS	Propithecus coquereli	0	Primates			XP_012519399	PPSR	Propithecus coquereli	0	Primates
	XP_042123499	GLAR	Peromyscus maniculatus bairdii	Cricetidae	Rodentia			XP_006914735	DHVA	Pteropus alecto	0	Chiroptera			XP_024907297	PPSR	Pteropus alecto	0	Chiroptera
	XP_032250597	GLAR	Phoca vitulina	0	Carnivora			XP_039730189	DHVA	Pteropus giganteus	0	Chiroptera			XP_039705207	PPSR	Pteropus giganteus	0	Chiroptera
	XP_032482650	ELAR	Phocoena sinus	Phocoenidae	Artiodactyla			XP_011364083	DHVA	Pteropus vampyrus	0	Chiroptera			XP_023393255	PPSR	Pteropus vampyrus	0	Chiroptera
	XP_028376093	GLAR	Phyllostomus discolor	0	Chiroptera			NP_114449.2	DHMS	Rattus norvegicus	Muridae	Rodentia			XP_038945224	PPAR	Rattus norvegicus	Muridae	Rodentia
	XP_045686962	GLAR	Phyllostomus hastatus	0	Chiroptera			XP_032763284	DHMS	Rattus rattus	Muridae	Rodentia			XP_032742824	PPAR	Rattus rattus	Muridae	Rodentia
	XP_023989887	ELAR	Physeter catodon	Physeteridae	Artiodactyla			XP_010375034	DHVF	Rhinopithecus roxellana	0	Primates			XP_010386001	PPSR	Rhinopithecus roxellana	0	Primates
	XP_026311403	GLAR	Piliocolobus tephrosceles	0	Primates			XP_015976824	DHVA	Rousettus aegyptiacus	0	Chiroptera			XP_016001977	PPSR	Rousettus aegyptiacus	0	Chiroptera
	XP_036315572	GLAR	Pipistrellus kuhlii	0	Chiroptera			XP_010335716	DHVS	Saimiri boliviensis boliviensis	0	Primates			XP_039316342	PPSR	Saimiri boliviensis boliviensis	0	Primates
isoform	XP_036315594	TLAR	Pipistrellus kuhlii	0	Chiroptera			XP_032126246	DHVS	Sapajus apella	0	Primates			XP_032110998	PPSR	Sapajus apella	0	Primates
	XP_012496952	ILGT	Propithecus coquereli	0	Primates			XP_003771243	DNLS	Sarcophilus harrisii	0	Dasyuromorphia			XP_031824493	QPSR	Sarcophilus harrisii	0	Dasyuromorphia
	XP_006904210	DLAR	Pteropus alecto	0	Chiroptera			XP_004610707	DHVS	Sorex araneus	0	Eulipotyphla			XP_004620919	APSR	Sorex araneus	0	Eulipotyphla
	XP_039734455	DLAR	Pteropus giganteus	0	Chiroptera			XP_036924207	DQVS	Sturnira hondurensis	0	Chiroptera			XP_036910754	PSSR	Sturnira hondurensis	0	Chiroptera
	XP_023394371	DLAR	Pteropus vampyrus	0	Chiroptera			XP_029811590	DPVS	Suricata suricatta	0	Carnivora			XP_029803673	PPSH	Suricata suricatta	0	Carnivora
	NP_058690.2	GLAR	Rattus norvegicus	Muridae	Rodentia			XP_004387334	DHVS	Trichechus manatus latirostris	0	Sirenia			XP_004386804	PPPR	Trichechus manatus latirostris	0	Sirenia
	XP_032756700	GLAR	Rattus rattus	Muridae	Rodentia			XP_036614513	DNLS	Trichosurus vulpecula	0	Diprotodontia			XP_036621848	QPSQ	Trichosurus vulpecula	0	Diprotodontia
	XP_010365463	GLAR	Rhinopithecus roxellana	0	Primates			XP_019781592	DHVS	Tursiops truncatus	Delphinidae	Artiodactyla			XP_033695756	PPSS	Tursiops truncatus	Delphinidae	Artiodactyla
	XP_016000914	GLAR	Rousettus aegyptiacus	0	Chiroptera			XP_045637281	DHVS	Ursus americanus	0	Carnivora			XP_045629802	PPSH	Ursus americanus	0	Carnivora
isoform	XP_036089624	ILGT	Rousettus aegyptiacus	0	Chiroptera			XP_026358300	DHVS	Ursus arctos	0	Carnivora			XP_026372158	PPSH	Ursus arctos	0	Carnivora
	XP_010347961	GLAR	Saimiri boliviensis boliviensis	0	Primates			XP_015106777	DHVS	Vicugna pacos	Camelidae	Artiodactyla			XP_006201469	PPSR	Vicugna pacos	Camelidae	Artiodactyla
	XP_032108376	GLAR	Sapajus apella	0	Primates			XP_027694506	DNLS	Vombatus ursinus	0	Diprotodontia			XP_027713029	QPSQ	Vombatus ursinus	0	Diprotodontia
	XP_031803668	NLSR	Sarcophilus harrisii	0	Dasyuromorphia			XP_041592048	DPVS	Vulpes lagopus	0	Carnivora			XP_041605811	PPSH	Vulpes lagopus	0	Carnivora
	XP_004616817	FLGT	Sorex araneus	0	Eulipotyphla			XP_027447427	DHVS	Zalophus californianus	0	Carnivora			XP_027468217	PPSH	Zalophus californianus	0	Carnivora
	XP_004619527	GLAR	Sorex araneus	0	Eulipotyphla
	XP_036898609	VLAR	Sturnira hondurensis	0	Chiroptera
	XP_029772342	RLAR	Suricata suricatta	0	Carnivora
	XP_004378468	DLAR	Trichechus manatus latirostris	0	Sirenia
	XP_036610168	SLSR	Trichosurus vulpecula	0	Diprotodontia
	XP_033710425	ELAR	Tursiops truncatus	Delphinidae	Artiodactyla
	XP_045632664	GLAR	Ursus americanus	0	Carnivora
	XP_026336999	GLAR	Ursus arctos	0	Carnivora
	XP_015096503	LLGT	Vicugna pacos	Camelidae	Artiodactyla
	XP_027706662	NLSR	Vombatus ursinus	0	Diprotodontia
	XP_041617767	GLAR	Vulpes lagopus	0	Carnivora
	XP_027439774	GLAR	Zalophus californianus	0	Carnivora
